# Integration of Transcriptome and Small RNA Sequencing to Decipher Molecular Interaction of *Chenopodium quinoa* Varieties with Cucumber Mosaic Virus

**DOI:** 10.1101/2020.07.20.212795

**Authors:** Nourolah Soltani, Margaret Staton, Kimberly D. Gwinn

**Affiliations:** Department of Entomology and Plant Pathology, University of Tennessee, Knoxville, TN, USA; Department of Plant Pathology, University of California-Davis, Davis, CA, USA

**Author notes:** Correspondence (KDG); (MS).

**Keywords:** *Chenopodium quinoa*, cucumber mosaic virus, RNASeq, small RNA, triterpenoid saponin, virus infection

## Abstract

Saponins are secondary metabolites with antiviral properties. Low saponin (sweet) varieties of quinoa (*Chenopodium quinoa*) have been developed because seeds high in saponins taste bitter. The aim of this study was to elucidate the role of saponin in resistance of quinoa to *Cucumber mosaic virus* (CMV). Differential gene expression was studied in time-series study of CMV infection. High-throughput transcriptome sequence data were obtained from 36 samples (3 varieties × +/- CMV × 1 or 4 days after inoculation × 3 replicates). Translation, lipid, nitrogen, amino acid metabolism, and mono- and sesquiterpenoid biosynthesis genes were upregulated in CMV infections. In ‘Red Head’, (bitter), CMV-induced systemic symptoms were concurrent with downregulation of a key saponin biosynthesis gene, TSARL1, four days after inoculation. In local lesion responses (sweet and semi-sweet), TSARL1 levels remained up-regulated. Known microRNAs (miRNA) (81) from 11 miR families and 876 predicted novel miRNAs were identified. Differentially expressed miRNA and short interfering RNA clusters (24nt) induced by CMV infection are predicted to target genomic and intergenic regions enriched in repetitive elements. This is the first report of integrated RNASeq and sRNASeq data in quinoa-virus interactions and provides comprehensive understanding of involved genes, non-coding regions, and biological pathways in virus resistance.
