## Supplementary material for "Integration of Transcriptome and Small RNA Sequencing to Decipher Molecular Interaction of *Chenopodium quinoa* Varieties with Cucumber Mosaic Virus": Supplementary Table S1 - primers used in validation of DEGs, known and novel miRNAs.xlsx

### Sheet: DEG primers for qPCR
Transcript ID	Gene function	Primer name	Primer sequence (5'-3')
XM_021864413.1	ER lumen protein-retaining receptor C28H8.4	DEG-1F	GCAGACCCACACCAACAATTCA
		DEG-1R	TGCCTATTCTCTTCACAGCCACC
XM_021867523.1	putative protease Do-like 14	DEG-2F	GTGCGACCGTGGTTTGGATTT
		DEG-2R	ACCACTAGCAGTCACCACACA
XM_021918433.1	acetate/butyrate--CoA ligase AAE7, peroxisomal-like	DEG-3F	TCCAGAAGAACAAGCTCGCCTT
		DEG-3R	ACCACCCATTTGCAAAAGCCT
XM_021863652.1	miraculin-like	DEG-4F	TGCCCTCAATACGTAGCCCAAT
		DEG-4R	TGAACCAATTAGCTGCGGTCTG
XM_021878309.1	glycerophosphodiester phosphodiesterase GDPD5-like	DEG-5F	ACAGTGGTTCCGGCAGTAAACA
		DEG-5R	TGTGAAATCAGTGAAGAGGCCA
XM_021919583.1	probable glucan 1,3-beta-glucosidase A	DEG-6F	TGTATGCGCTGAGAATGGTGGA
		DEG-6R	ATGTTTCAGAAGCTCCAGGGGT
XM_021898025.1	chaperone protein dnaJ C76, chloroplastic-like	DEG-7F	TGGCTATTCTTTGACGGCGACT
		DEG-7R	ACAATCAACTGGGCAGCTCTCA
XM_021885746.1	eukaryotic translation initiation factor 4E-1-like	DEG-8F	TCCTCCTTCTCTTTCACGCACA
		DEG-8R	TTCGGCGTTTGAGTTGTCGTT
XM_021897178.1	probable choline kinase 2	DEG-9F	AAGCTGGGGAAATGTCTCGGAA
		DEG-9R	GCTGATAATGTCCTTGCGCGAA
XM_021888526.1	CqEF1α	ef1-F	GGTACAAAGGACCAACCCTTCTTGA
		ef1-R	CTCGTGGTGCATCTCAACTGACTTAAC
XM_021880129.1	TSARL1	saponin-F	CTTCCCTTGTCGTCCTATTTGAATTGCTA
		saponin-R	GAAAAATGTAGCAGCAAGTTGTTCCTCA

### Sheet: Stem-loop RT primers
Pirmer name	Primer sequence (5'-3')
SL393	GTTGGCTCTGGTGCAGGGTCCGAGGTATTCGCACCAGAGCCAACAATCCA
SL399	GTTGGCTCTGGTGCAGGGTCCGAGGTATTCGCACCAGAGCCAACCAGGGC
SL166b	GTTGGCTCTGGTGCAGGGTCCGAGGTATTCGCACCAGAGCCAACGGAATG
SL156	GTTGGCTCTGGTGCAGGGTCCGAGGTATTCGCACCAGAGCCAACGGTGAC
SL166m	GTTGGCTCTGGTGCAGGGTCCGAGGTATTCGCACCAGAGCCAACCCTCGA
SL395	GTTGGCTCTGGTGCAGGGTCCGAGGTATTCGCACCAGAGCCAACGAGTTC
nSL1	GTTGGCTCTGGTGCAGGGTCCGAGGTATTCGCACCAGAGCCAACCCGCCT
nSL2	GTTGGCTCTGGTGCAGGGTCCGAGGTATTCGCACCAGAGCCAACAACGAG
nSL3	GTTGGCTCTGGTGCAGGGTCCGAGGTATTCGCACCAGAGCCAACTTCGAC
nSL4	GTTGGCTCTGGTGCAGGGTCCGAGGTATTCGCACCAGAGCCAACTGCTTA
nSL5	GTTGGCTCTGGTGCAGGGTCCGAGGTATTCGCACCAGAGCCAACTTTAGA
nSL6	GTTGGCTCTGGTGCAGGGTCCGAGGTATTCGCACCAGAGCCAACATCCCT
nSL7	GTTGGCTCTGGTGCAGGGTCCGAGGTATTCGCACCAGAGCCAACAAGTTG
nSL8	GTTGGCTCTGGTGCAGGGTCCGAGGTATTCGCACCAGAGCCAACGAGCAC
nSL9	GTTGGCTCTGGTGCAGGGTCCGAGGTATTCGCACCAGAGCCAACAATGGG
SL-DE	GTTGGCTCTGGTGCAGGGTCCGAGGTATTCGCACCAGAGCCAACTATGTC

### Sheet: Known & Novel PCR primers
Pirmer name	Primer sequence (5'-3')	URP = Universal Reverse Primer
F393	GGGTTTGGATCATGCAATCTCTT
URP	GTGCAGGGTCCGAGGT
F399	GGGTTGTGCCAAAGGAGAATT
URP	GTGCAGGGTCCGAGGT
F166b	GTTGTTTCGGACCAGGCTT
URP	GTGCAGGGTCCGAGGT
F156	GTGGGGCTCTCTATGTTCT
URP	GTGCAGGGTCCGAGGT
F166m	GTTTGGAATGTTGGCTGGC
URP	GTGCAGGGTCCGAGGT
F395	GTTGGTGAAGTGTTTGGGG
URP	GTGCAGGGTCCGAGGT
nF1	TGGGAATGGGGCAAGTAAATTG
URP	GTGCAGGGTCCGAGGT
nF2	TGTTTTTTTTTAGTGGTATCAGAGCCT
URP	GTGCAGGGTCCGAGGT
nF3	TGTGTTGGGGGAAGAGTTTTTATG
URP	GTGCAGGGTCCGAGGT
nF4	GGGGTGAGCAAAGTTGATAAAA
URP	GTGCAGGGTCCGAGGT
nF5	GGTTTTTGGTCGACCATGAAAAC
URP	GTGCAGGGTCCGAGGT
nF6	GTGTGTCTCAGTTCAGTGTTCTC
URP	GTGCAGGGTCCGAGGT
nF7	GGTCCGGTCCAAATTACTC
URP	GTGCAGGGTCCGAGGT
nF8	GTGGGTCTGTATATCATCCTTA
URP	GTGCAGGGTCCGAGGT
nF9	GGGTCCGTCCCATTTTACTTG
URP	GTGCAGGGTCCGAGGT
DEf1	GTTTTTTTGGGGGGAAATATTAAGTTCC
URP	GTGCAGGGTCCGAGGT
