## Supplementary material for "Integration of Transcriptome and Small RNA Sequencing to Decipher Molecular Interaction of *Chenopodium quinoa* Varieties with Cucumber Mosaic Virus": Supplementary Table S2 - raw&trimmed&mapped info.xlsx

### Sheet: RNASeq
Sample ID	# Raw Reads	# Trimmed Reads	% Survived Reads	# Aligned Reads	% Alignment Rate
JC1R1	34575543	32774921	94.7922	29406704	89.7232
JC1R2	38305722	36639226	95.6495	32874084	89.7237
JC1R3	36576769	34645009	94.7186	31018443	89.5322
JC4R1	31879223	30197767	94.7255	27075871	89.6618
JC4R2	38007775	35860736	94.3511	31588933	88.0878
JC4R3	35139343	33442895	95.1722	29468931	88.1172
JT1R1	38825278	37404415	96.3404	32438289	86.7232
JT1R2	34497344	33141235	96.0689	29203069	88.117
JT1R3	31575875	30484680	96.5442	27361036	89.7534
JT4R1	33686267	32413802	96.2226	28284479	87.2606
JT4R2	30316230	29209801	96.3504	26021537	89.085
JT4R3	28393849	26986916	95.0449	24398226	90.4076
QC1R1	35807155	34383500	96.0241	31428617	91.4061
QC1R2	38838811	37505005	96.5658	34210958	91.217
QC1R3	26692863	25735386	96.413	23672539	91.9844
QC4R1	35526072	33604244	94.5904	31093032	92.5271
QC4R2	27630989	26268132	95.0677	24102495	91.7556
QC4R3	28142415	26923190	95.6677	24726858	91.8422
QT1R1	36481718	34841772	95.5047	31825957	91.3443
QT1R2	28222388	26714718	94.6579	24404986	91.3541
QT1R3	32146048	30839216	95.9347	28193097	91.4196
QT4R1	33403265	32121940	96.1641	29373889	91.4449
QT4R2	36755532	35317194	96.0867	32334213	91.5537
QT4R3	32814831	31153351	94.9368	28567812	91.7006
RC1R1	30963489	29227501	94.3934	26654887	91.198
RC1R2	39115473	37397516	95.608	34479046	92.1961
RC1R3	30959112	29626929	95.697	27225675	91.895
RC4R1	29112151	27894465	95.8173	25664274	92.0049
RC4R2	31267114	29815279	95.3567	27355176	91.7489
RC4R3	31052244	29966400	96.5032	27564839	91.9858
RT1R1	26621508	25338703	95.1813	22996474	90.7563
RT1R2	30794012	29700807	96.4499	21901256	73.7396
RT1R3	25461111	24409941	95.8715	22206924	90.9749
RT4R1	33616147	32469707	96.5896	29592831	91.1398
RT4R2	36294563	34956242	96.3126	31829471	91.0552
RT4R3	33052834	31593254	95.5841	28931022	91.5734
TOTAL	1182551063	1131005795	95.6377	1019475930	90.167

### Sheet: Small RNASeq
Sample ID	# Raw Reads	# Trimmed Reads	% Survived Reads	# Aligned Reads	% Alignment Rate	# Remaining Reads after removing ncRNAs
JC1R1-smallRNA	9968642	8937383	89.655	8760879	98.0251	5371203
JC1R2-smallRNA	9290892	8329873	89.6563	8154316	97.8924	5243029
JC1R3-smallRNA	9488006	8563753	90.2587	8383207	97.8917	5.34285e+06
JC4R1-smallRNA	10714331	9559290	89.2197	9.37321e+06	98.0534	5.80682e+06
JC4R2-smallRNA	10541344	9399802	89.1708	9201591	97.8913	4.82724e+06
JC4R3-smallRNA	10441449	9389398	89.9243	9216106	98.1544	5879821
JT1R1-smallRNA	9273685	8266862	89.1432	8.06336e+06	97.5383	5.21094e+06
JT1R2-smallRNA	11175695	10101691	90.3898	9768795	96.7046	5.65998e+06
JT1R3-smallRNA	9181363	8252227	89.8802	8.04373e+06	97.4735	4713847
JT4R1-smallRNA	8564404	7800678	91.0826	7.61085e+06	97.5666	4239679
JT4R2-smallRNA	9326542	8624243	92.4699	8.45364e+06	98.0218	5.76112e+06
JT4R3-smallRNA	8910650	8203817	92.0675	8043791	98.0494	5191806
QC1R1-smallRNA	9483889	8606421	90.7478	8.45867e+06	98.2832	5282422
QC1R2-smallRNA	9172809	8140494	88.7459	7.99726e+06	98.2405	4874908
QC1R3-smallRNA	11381013	10156210	89.2382	9966698	98.134	5.85134e+06
QC4R1-smallRNA	10878489	9411434	86.5142	9250103	98.2858	6.00396e+06
QC4R2-smallRNA	8842839	7874465	89.0491	7.72575e+06	98.1114	4.40395e+06
QC4R3-smallRNA	9471054	8545951	90.2323	8.37936e+06	98.0506	4.0445e+06
QT1R1-smallRNA	11296336	9364053	82.8946	9082266	96.9908	4.53223e+06
QT1R2-smallRNA	10707780	9481597	88.5487	9272062	97.7901	5.76495e+06
QT1R3-smallRNA	10491917	9294524	88.5875	9055375	97.427	5029152
QT4R1-smallRNA	9585465	8794888	91.7523	8654266	98.4011	5579603
QT4R2-smallRNA	10166071	9099951	89.513	8911367	97.9276	5424842
QT4R3-smallRNA	10583647	9570579	90.428	9.39068e+06	98.1202	6129403
RC1R1-smallRNA	10479622	9173113	87.5329	8.98671e+06	97.9679	5440112
RC1R2-smallRNA	11011355	9727259	88.3384	9.54944e+06	98.1719	6266204
RC1R3-smallRNA	10528240	9496029	90.1958	9.32628e+06	98.2125	5.96999e+06
RC4R1-smallRNA	9943476	9046379	90.978	8891546	98.2885	5384246
RC4R2-smallRNA	10773153	9880063	91.71	9.71867e+06	98.3665	6.38906e+06
RC4R3-smallRNA	10918705	10039608	91.9487	9872375	98.3343	6477162
RT1R1-smallRNA	11027152	9992573	90.6179	9724435	97.3166	6529250
RT1R2-smallRNA	9554718	8725168	91.3179	8.51577e+06	97.6001	5369572
RT1R3-smallRNA	11325576	10485352	92.5812	1.02927e+07	98.1626	6.94716e+06
RT4R1-smallRNA	10391772	9547310	91.8737	9372289	98.1668	5992654
RT4R2-smallRNA	9605113	8820003	91.8261	8.60441e+06	97.5557	4672413
RT4R3-smallRNA	9812922	9137627	93.1183	8987862	98.361	6.50417e+06
TOTAL	364310116	327840068	90.0336	3.2106e+08	97.9314	198111602
