## Supplementary material for "Integration of Transcriptome and Small RNA Sequencing to Decipher Molecular Interaction of *Chenopodium quinoa* Varieties with Cucumber Mosaic Virus": Supplementary Table S8 - statistics of differentially expressed siRNA cluster in quinoa using DESeq2.xlsx

### Sheet: Overall
	baseMean	log2FoldChange	lfcSE	stat	pvalue	padj	Name	RPM	DicerCall
NW_018743199.1:2175737-2176134	61.3402	18.0548	1.75324	10.2979	7.2e-25	6.18e-20	Cluster_52943	6.11	24
NW_018743292.1:4715122-4715341	82.1593	-47.293	4.59043	-10.3025	6.86e-25	7.6e-20	Cluster_60069	8.046	24
NW_018743920.1:2363518-2364133	115.374	-15.5411	1.57648	-9.85806	6.33e-23	2.71e-18	Cluster_83949	11.597	24
NW_018744128.1:769142-769846	80.2841	17.0389	1.81657	9.3797	6.62e-21	1.89e-16	Cluster_96882	7.991	22
NW_018742815.1:3283418-3283771	62.1242	18.5512	2.02336	9.16848	4.8e-20	1.03e-15	Cluster_34156	6.249	24
NW_018743175.1:5629685-5629945	36.7839	19.5337	2.5814	7.56708	3.82e-14	6.55e-10	Cluster_51529	3.352	24
NW_018742418.1:4841789-4841923	80.1319	40.0134	5.87695	6.80853	9.86e-12	5.46e-07	Cluster_14455	7.506	24
NW_018744633.1:2997599-2997879	129.659	-15.8234	2.36805	-6.68202	2.36e-11	8.69e-07	Cluster_116811	12.963	24
NW_018743518.1:912562-912700	45.0726	-1.98716	0.318917	-6.23096	4.64e-10	6.63e-06	Cluster_68989	4.374	24
NW_018742933.1:257174-257303	852.736	8.02604	1.40147	5.72686	1.02e-08	0.000125389	Cluster_40699	85.302	22
NW_018742393.1:337144-337385	190.477	19.8931	3.41597	5.82356	5.76e-09	0.000128421	Cluster_12063	18.94	24
NW_018744991.1:2695818-2696060	16.9726	8.11235	1.3933	5.82239	5.8e-09	0.000128421	Cluster_131330	1.618	24
NW_018744718.1:1762536-1762914	130.038	-5.04444	0.87491	-5.76566	8.13e-09	0.000150049	Cluster_122007	13	24
NW_018745461.1:1752136-1752585	94.7689	-13.2167	2.34655	-5.63241	1.78e-08	0.000190575	Cluster_151810	9.897	24
NW_018743510.1:2011505-2011796	31.8431	15.4641	2.76969	5.58332	2.36e-08	0.000224934	Cluster_68255	3.197	24
NW_018742933.1:255740-255827	765.091	8.16349	1.48192	5.50873	3.61e-08	0.000310078	Cluster_40695	75.691	22
NW_018744878.1:3078537-3078937	54.1018	3.39226	0.627633	5.40485	6.49e-08	0.000505899	Cluster_127642	5.305	24
NW_018744996.1:1235000-1235180	199.942	2.92827	0.547015	5.35318	8.64e-08	0.00061786	Cluster_131983	20.222	24
NW_018744662.1:1986458-1987124	47.538	-2.30121	0.431707	-5.33049	9.79e-08	0.000646407	Cluster_118723	4.707	24
NW_018744113.1:1354693-1355063	117.896	2.78899	0.525706	5.30522	1.13e-07	0.000689622	Cluster_96337	11.801	23
NW_018744502.1:2408651-2409054	20.2173	16.6314	3.22609	5.1553	2.53e-07	0.00144833	Cluster_109322	1.912	24
NW_018745106.1:72118-72652	40.914	2.30503	0.452164	5.09778	3.44e-07	0.00184277	Cluster_139406	4.039	24
NW_018742933.1:254820-254862	374.976	5.98007	1.17878	5.07312	3.91e-07	0.00197495	Cluster_40693	37.368	22
NW_018742861.1:79876-80890	86.0352	-1.52765	0.302743	-5.04603	4.51e-07	0.00205273	Cluster_35136	8.303	24
NW_018744290.1:147900-148054	164.601	-0.960388	0.190382	-5.04454	4.55e-07	0.00205273	Cluster_102963	16.241	24
NW_018744290.1:2145904-2146046	23.6016	2.41578	0.482947	5.00217	5.67e-07	0.00243178	Cluster_103437	2.316	24
NW_018744151.1:3303315-3303571	45.5717	6.26185	1.25487	4.99004	6.04e-07	0.00246623	Cluster_99415	4.513	24
NW_018743292.1:8813354-8813756	80.164	2.39922	0.483786	4.95926	7.08e-07	0.00275954	Cluster_61124	7.999	24
NW_018744991.1:1201712-1202015	46.2398	6.20914	1.25639	4.94205	7.73e-07	0.00288366	Cluster_130902	4.637	24
NW_018742244.1:1885952-1886486	130.027	-0.897599	0.184416	-4.86725	1.13e-06	0.00404517	Cluster_7097	12.74	24
NW_018743812.1:817870-818180	298.072	5.23	1.08449	4.82256	1.42e-06	0.00486365	Cluster_78071	29.925	24
NW_018742933.1:258464-258572	125.29	7.06899	1.4701	4.80852	1.52e-06	0.00495453	Cluster_40702	12.481	21
NW_018743391.1:3002477-3002681	68.2956	1.82458	0.380083	4.80047	1.58e-06	0.00495453	Cluster_66310	6.779	24
NW_018744560.1:1154092-1155197	143.976	-0.751329	0.156651	-4.79621	1.62e-06	0.00495453	Cluster_112024	14.159	24
NW_018743051.1:667113-667384	32.0937	2.25276	0.470393	4.78909	1.68e-06	0.00495637	Cluster_47374	3.144	24
NW_018745454.1:271898-272451	51.049	1.75297	0.370455	4.73195	2.22e-06	0.00615432	Cluster_149725	5.072	24
NW_018743032.1:2628833-2629778	27.5817	-1.68701	0.356164	-4.73662	2.17e-06	0.00615432	Cluster_45626	2.727	24
NW_018743391.1:1196753-1197211	120.631	3.37498	0.715007	4.7202	2.36e-06	0.00618184	Cluster_65786	11.925	24
NW_018744300.1:142995-143388	87.9611	6.68818	1.41845	4.71513	2.42e-06	0.00618184	Cluster_103808	8.819	24
NW_018744878.1:4175240-4175751	60.3335	3.37048	0.715259	4.71226	2.45e-06	0.00618184	Cluster_127956	6.058	24
NW_018742933.1:257787-258113	2449.83	2.68268	0.57056	4.70184	2.58e-06	0.00622157	Cluster_40701	239.791	22
NW_018743955.1:6978805-6978965	18.2177	-14.5059	3.08682	-4.69929	2.61e-06	0.00622157	Cluster_88057	1.77	24
NW_018743175.1:2117253-2118404	142.754	-0.867352	0.184928	-4.6902	2.73e-06	0.0063286	Cluster_50621	14.046	24
NW_018742244.1:1480241-1480852	24.1344	3.27004	0.699442	4.67522	2.94e-06	0.00662966	Cluster_6973	2.376	24
NW_018744582.1:2327932-2328701	199.943	1.35153	0.290163	4.65781	3.2e-06	0.00703032	Cluster_112745	19.889	24
NW_018743391.1:1900915-1901258	35.9854	5.84316	1.25732	4.64731	3.36e-06	0.0072128	Cluster_65998	3.64	24
NW_018743792.1:3026675-3027374	38.9327	1.85086	0.399151	4.637	3.54e-06	0.00739717	Cluster_77710	3.824	24
NW_018743051.1:1517188-1517761	59.0587	2.30098	0.497387	4.62613	3.73e-06	0.00761031	Cluster_47573	5.814	24
NW_018745281.1:321595-322216	37.5316	-3.00778	0.59882	-5.02284	5.09e-07	0.00805034	Cluster_143095	3.734	24
NW_018742484.1:4540817-4541223	164.589	-1.08846	0.236149	-4.60922	4.04e-06	0.00806407	Cluster_19247	16.257	24
NW_018742720.1:780550-780890	46.4254	9.43081	2.04976	4.60094	4.21e-06	0.00820096	Cluster_27917	4.387	24
NW_018743574.1:4667236-4667748	409.172	-0.649145	0.142209	-4.56473	5e-06	0.00953526	Cluster_70929	40.208	24
NW_018744501.1:1173191-1173481	72.427	8.82781	1.93689	4.55772	5.17e-06	0.00964449	Cluster_108919	7.167	24
NW_018743292.1:8003173-8004153	165.03	1.10658	0.243481	4.54485	5.5e-06	0.0100351	Cluster_60896	16.165	24
NW_018743212.1:714253-714584	43.5376	3.8828	0.790956	4.909	9.15e-07	0.0109208	Cluster_54797	4.322	24
NW_018743510.1:2011505-2011796	31.8431	23.0524	4.71008	4.89428	9.87e-07	0.0109208	Cluster_68255	3.197	24
NW_018742484.1:5496777-5497277	143.673	-5.93721	1.20436	-4.92976	8.23e-07	0.0109208	Cluster_19487	14.243	24
NW_018743391.1:1901649-1901821	43.99	6.27954	1.39181	4.51177	6.43e-06	0.0112561	Cluster_65999	4.471	24
NW_018745063.1:938478-938695	33.3138	1.51908	0.336411	4.51556	6.31e-06	0.0112561	Cluster_137317	3.276	24
NW_018744137.1:1083371-1083771	30.2039	1.76778	0.392314	4.50602	6.61e-06	0.011334	Cluster_97571	2.974	24
NW_018744113.1:1596051-1596239	109.867	6.67768	1.48415	4.49932	6.82e-06	0.0114677	Cluster_96356	10.957	24
NW_018744399.1:27685-27920	40.2802	-3.72614	0.767049	-4.85776	1.19e-06	0.0119459	Cluster_106996	4.07	24
NW_018742487.1:55629-56262	25.7555	-1.74427	0.389251	-4.4811	7.43e-06	0.0122519	Cluster_20213	2.536	24
NW_018745024.1:9177044-9177933	107.493	-1.25625	0.281563	-4.46171	8.13e-06	0.0131616	Cluster_136043	10.637	24
NW_018742630.1:3140307-3140917	225.837	-0.575128	0.129131	-4.45382	8.44e-06	0.0132615	Cluster_25180	22.223	24
NW_018745024.1:8194829-8195222	16.9724	-2.19239	0.492435	-4.45215	8.5e-06	0.0132615	Cluster_135821	1.655	24
NW_018744878.1:4947956-4948116	30.5428	5.98303	1.34621	4.44436	8.82e-06	0.0135051	Cluster_128188	3.092	24
NW_018745281.1:3029996-3031080	164.006	-0.918113	0.20715	-4.43211	9.33e-06	0.0138033	Cluster_143709	16.228	24
NW_018745286.1:1734661-1736192	150.063	-1.10102	0.248409	-4.43226	9.33e-06	0.0138033	Cluster_144111	14.815	24
NW_018743518.1:1755378-1755696	76.6693	6.92702	1.56829	4.41692	1e-05	0.0144716	Cluster_69200	7.697	24
NW_018743977.1:2725811-2726205	598.942	-1.0527	0.238461	-4.41458	1.01e-05	0.0144716	Cluster_89110	59.009	24
NW_018743391.1:2736003-2736581	108.775	-1.19135	0.27052	-4.40392	1.06e-05	0.0149521	Cluster_66227	10.81	24
NW_018743074.1:1200023-1200178	194.457	4.7879	1.08858	4.39832	1.09e-05	0.015096	Cluster_48706	19.477	24
NW_018743199.1:1173391-1174291	27.5766	-3.261	0.742484	-4.39202	1.12e-05	0.0151559	Cluster_52668	2.775	24
NW_018744072.1:2309063-2309338	80.1498	-13.2592	3.01992	-4.39056	1.13e-05	0.0151559	Cluster_93020	8.201	24
NW_018743697.1:958961-959062	46.2257	1.35259	0.308761	4.38069	1.18e-05	0.0156152	Cluster_75217	4.521	24
NW_018742461.1:1139582-1139985	17.5515	2.02957	0.465005	4.36461	1.27e-05	0.016067	Cluster_17114	1.718	24
NW_018744593.1:7101550-7102292	33.6166	5.93508	1.35945	4.36579	1.27e-05	0.016067	Cluster_113915	3.383	24
NW_018744128.1:5906-6460	181.038	-0.80301	0.18387	-4.36726	1.26e-05	0.016067	Cluster_96666	17.996	24
NW_018745666.1:401790-402285	46.2523	1.29665	0.298	4.35118	1.35e-05	0.0167175	Cluster_157703	4.561	24
NW_018742204.1:20444141-20444438	54.2849	-1.13033	0.259872	-4.34958	1.36e-05	0.0167175	Cluster_2747	5.36	24
NW_018744582.1:501048-501610	84.0917	0.937405	0.216584	4.32813	1.5e-05	0.0181712	Cluster_112291	8.177	24
NW_018745003.1:358348-358742	176.681	-0.836118	0.193386	-4.32357	1.54e-05	0.0182934	Cluster_133225	17.411	24
NW_018743389.1:373326-373828	20.9638	1.87363	0.434046	4.31667	1.58e-05	0.0186163	Cluster_64904	2.072	24
NW_018745546.1:1662928-1663290	41.4426	2.48311	0.576139	4.3099	1.63e-05	0.0189353	Cluster_155406	4.13	24
NW_018744790.1:34288-35879	280.804	2.06327	0.480459	4.29438	1.75e-05	0.0200395	Cluster_123336	28.024	24
NW_018742455.1:1509578-1510063	43.1278	6.55202	1.53118	4.27906	1.88e-05	0.0201273	Cluster_16684	4.075	21
NW_018743292.1:10126907-10127119	17.9118	2.14263	0.500614	4.28	1.87e-05	0.0201273	Cluster_61402	1.757	24
NW_018743906.1:2191610-2192168	40.4587	2.22634	0.519898	4.28226	1.85e-05	0.0201273	Cluster_82106	4.005	24
NW_018744878.1:3569841-3570560	18.7665	5.36805	1.25255	4.28569	1.82e-05	0.0201273	Cluster_127779	1.883	24
NW_018744620.1:604258-604777	30.3191	-1.45237	0.33928	-4.28073	1.86e-05	0.0201273	Cluster_114500	2.982	24
NW_018743812.1:104456-104904	29.3379	6.9465	1.62681	4.27002	1.95e-05	0.0207022	Cluster_77964	2.924	24
NW_018742738.1:3602564-3604223	29.5407	1.90979	0.448259	4.26046	2.04e-05	0.0213442	Cluster_30429	2.932	24
NW_018744128.1:1442664-1442954	23.8048	2.07143	0.487038	4.25311	2.11e-05	0.021463	Cluster_97070	2.347	24
NW_018744878.1:3607690-3607900	45.0828	5.36465	1.26192	4.25118	2.13e-05	0.021463	Cluster_127787	4.464	24
NW_018742770.1:3927364-3928145	162.838	-0.801634	0.188466	-4.25346	2.1e-05	0.021463	Cluster_32245	16.128	24
NW_018744988.1:1045977-1046558	17.1943	2.12017	0.500059	4.23985	2.24e-05	0.0222738	Cluster_129916	1.692	24
NW_018743327.1:1144275-1144537	24.1395	-1.97928	0.467071	-4.23765	2.26e-05	0.0222738	Cluster_62502	2.376	24
NW_018745080.1:3540807-3541181	173.53	6.56215	1.54963	4.23465	2.29e-05	0.0223166	Cluster_138953	17.508	24
NW_018743574.1:3981744-3982325	26.3933	1.85554	0.438483	4.23173	2.32e-05	0.0223546	Cluster_70757	2.607	24
NW_018743691.1:2028147-2029057	35.8422	2.95253	0.698965	4.22414	2.4e-05	0.0228645	Cluster_74565	3.53	24
NW_018744151.1:290275-290444	45.244	1.52206	0.360942	4.21691	2.48e-05	0.022997	Cluster_98508	4.406	24
NW_018745521.1:245404-246051	85.6559	1.33385	0.316274	4.21737	2.47e-05	0.022997	Cluster_152684	8.521	24
NW_018745684.1:2211142-2211727	28.3787	1.73145	0.41074	4.21544	2.49e-05	0.022997	Cluster_158582	2.83	24
NW_018743292.1:11633509-11634190	97.0801	-1.01745	0.241545	-4.21227	2.53e-05	0.0230744	Cluster_61790	9.632	24
NW_018745684.1:9152694-9154039	273.992	2.92438	0.696109	4.20104	2.66e-05	0.0239941	Cluster_160198	27.153	22
NW_018743051.1:1386431-1386834	25.2249	2.54753	0.607709	4.19202	2.76e-05	0.0247081	Cluster_47531	2.439	24
NW_018742204.1:20313264-20314075	53.8327	1.1907	0.28434	4.18757	2.82e-05	0.0249376	Cluster_2703	5.311	24
NW_018743691.1:2795213-2795577	37.5933	1.59082	0.38017	4.1845	2.86e-05	0.0250194	Cluster_74665	3.755	24
NW_018742899.1:425342-426095	32.25	1.4619	0.3502	4.17447	2.99e-05	0.0255024	Cluster_37294	3.173	24
NW_018743906.1:1873743-1873939	51.8327	5.47211	1.31088	4.17437	2.99e-05	0.0255024	Cluster_82033	5.2	24
NW_018743252.1:1364091-1364619	41.4876	-1.55541	0.372706	-4.17329	3e-05	0.0255024	Cluster_56314	4.162	24
NW_018744878.1:4861149-4861446	73.2472	2.05884	0.493605	4.17104	3.03e-05	0.0255039	Cluster_128158	7.306	24
NW_018742577.1:3687614-3687816	17.7567	6.73337	1.61577	4.16729	3.08e-05	0.0256747	Cluster_23059	1.684	24
NW_018745454.1:3989863-3990280	30.6686	1.85165	0.444638	4.1644	3.12e-05	0.0257526	Cluster_150731	3.042	24
NW_018743906.1:661689-661782	44.5316	5.4867	1.31865	4.16086	3.17e-05	0.0259054	Cluster_81868	4.456	24
NW_018744988.1:2948971-2949482	37.4743	-1.32273	0.318598	-4.15171	3.3e-05	0.0267088	Cluster_130506	3.695	24
NW_018742577.1:3758402-3758792	57.1142	1.01916	0.246198	4.1396	3.48e-05	0.0271354	Cluster_23089	5.565	24
NW_018743051.1:637086-637347	33.1021	5.29733	1.2795	4.14014	3.47e-05	0.0271354	Cluster_47366	3.344	24
NW_018744693.1:38105-38470	98.8932	1.54252	0.372334	4.14282	3.43e-05	0.0271354	Cluster_119452	9.787	24
NW_018743074.1:2610249-2610471	48.2146	-1.24036	0.2996	-4.14005	3.47e-05	0.0271354	Cluster_49061	4.731	24
NW_018743537.1:14723-15124	33.8093	4.80346	1.02864	4.66973	3.02e-06	0.0278185	Cluster_69287	3.189	29
NW_018745024.1:11917839-11918108	24.6494	-9.97704	2.14812	-4.64455	3.41e-06	0.0290178	Cluster_136810	2.465	24
NW_018743574.1:1593092-1594040	361.694	-0.578462	0.140483	-4.11768	3.83e-05	0.0293616	Cluster_70123	35.519	24
NW_018745080.1:3086997-3087168	18.94	-2.2598	0.548853	-4.11732	3.83e-05	0.0293616	Cluster_138870	1.804	24
NW_018744167.1:1689524-1689808	119.214	0.843035	0.205158	4.10921	3.97e-05	0.0301429	Cluster_100094	11.757	24
NW_018743434.1:523779-524073	39.545	1.6434	0.40036	4.10479	4.05e-05	0.0304546	Cluster_67022	3.887	24
NW_018743697.1:4549637-4550261	19.5725	1.74635	0.426999	4.08981	4.32e-05	0.0322073	Cluster_76233	1.899	24
NW_018743858.1:2294754-2294926	61.1489	-0.968282	0.237244	-4.08137	4.48e-05	0.0331128	Cluster_80741	6.016	24
NW_018742493.1:308589-309026	40.952	1.4686	0.360481	4.07402	4.62e-05	0.0338541	Cluster_20399	4.086	24
NW_018743391.1:1702093-1702552	33.2198	1.2521	0.307818	4.06767	4.75e-05	0.0338541	Cluster_65943	3.281	24
NW_018744304.1:5437797-5438279	60.4699	2.38021	0.584575	4.07169	4.67e-05	0.0338541	Cluster_104433	6.063	24
NW_018744991.1:245212-245670	33.7478	5.87823	1.44467	4.06892	4.72e-05	0.0338541	Cluster_130642	3.354	24
NW_018744151.1:2234792-2235283	83.3047	-0.98623	0.24276	-4.06257	4.85e-05	0.0338541	Cluster_99030	8.227	24
NW_018744582.1:1052737-1053028	178.718	-0.961689	0.236715	-4.06265	4.85e-05	0.0338541	Cluster_112423	17.56	23
NW_018744633.1:1665634-1666221	27.4818	-1.92687	0.47391	-4.0659	4.78e-05	0.0338541	Cluster_116600	2.68	24
NW_018744239.1:105349-106050	15.0973	6.73185	1.46751	4.58728	4.49e-06	0.0341885	Cluster_100548	1.458	24
NW_018745024.1:2412292-2412321	40.3347	21.6297	4.72187	4.58074	4.63e-06	0.0341885	Cluster_134850	4.248	24
NW_018743691.1:2767020-2767147	25.2262	2.55866	0.631609	4.05102	5.1e-05	0.0350007	Cluster_74661	2.481	24
NW_018743623.1:320307-320937	327.391	-0.780227	0.192542	-4.05223	5.07e-05	0.0350007	Cluster_73277	32.383	24
NW_018745000.1:205867-206189	80.932	-1.05303	0.260114	-4.04834	5.16e-05	0.0351227	Cluster_132629	7.915	24
NW_018743327.1:1626330-1626808	39.9227	1.2887	0.318992	4.0399	5.35e-05	0.0361228	Cluster_62542	3.931	24
NW_018742244.1:2726738-2728250	29.5804	3.70141	0.917691	4.0334	5.5e-05	0.0364094	Cluster_7332	2.935	24
NW_018745454.1:3203797-3204229	94.5625	2.23098	0.553386	4.03151	5.54e-05	0.0364094	Cluster_150548	9.415	24
NW_018742733.1:3068729-3069143	167.011	-0.771137	0.191209	-4.03295	5.51e-05	0.0364094	Cluster_29907	16.482	24
NW_018745666.1:124161-124505	166.394	-0.598537	0.148492	-4.03077	5.56e-05	0.0364094	Cluster_157639	16.383	24
NW_018743021.1:404164-404280	17.6047	5.2222	1.29914	4.01972	5.83e-05	0.0370288	Cluster_44701	1.736	24
NW_018743574.1:3314720-3315166	20.9753	1.92733	0.479063	4.02312	5.74e-05	0.0370288	Cluster_70559	2.048	24
NW_018743792.1:5663943-5664323	48.8184	-3.77365	0.938386	-4.02142	5.78e-05	0.0370288	Cluster_77792	5.137	24
NW_018744080.1:965756-965971	66.1871	-1.02396	0.254543	-4.02274	5.75e-05	0.0370288	Cluster_93371	6.554	24
NW_018742441.1:1058856-1059202	79.832	-0.836401	0.208375	-4.01392	5.97e-05	0.0376718	Cluster_16161	7.875	24
NW_018743987.1:2454088-2455137	24.6673	1.58883	0.396015	4.01205	6.02e-05	0.0376952	Cluster_89992	2.428	24
NW_018742204.1:21909364-21909774	28.6571	1.66866	0.416141	4.00984	6.08e-05	0.0377743	Cluster_3199	2.809	24
NW_018742899.1:1377282-1377650	31.8667	7.55757	1.88821	4.00251	6.27e-05	0.038134	Cluster_37446	3.178	24
NW_018742770.1:4484408-4484550	43.0596	-1.45682	0.363957	-4.00272	6.26e-05	0.038134	Cluster_32395	4.165	24
NW_018745684.1:6602000-6602258	23.0775	-1.78728	0.446476	-4.00309	6.25e-05	0.038134	Cluster_159658	2.297	24
NW_018742810.1:1078296-1078465	23.2902	1.62234	0.406242	3.99354	6.51e-05	0.0390538	Cluster_33013	2.276	24
NW_018742205.1:8002614-8002755	254.707	-0.645396	0.161583	-3.9942	6.49e-05	0.0390538	Cluster_5648	24.964	24
NW_018742616.1:4247673-4247805	68.9823	-1.09604	0.274592	-3.99151	6.57e-05	0.039115	Cluster_24645	6.771	24
NW_018743979.1:3360396-3360651	184.892	-0.757911	0.189985	-3.98931	6.63e-05	0.0391303	Cluster_89666	18.321	24
NW_018744311.1:1266270-1266532	50.5152	-1.00945	0.253112	-3.98815	6.66e-05	0.0391303	Cluster_105020	4.943	24
NW_018743074.1:418034-418351	24.441	2.41095	0.605735	3.98021	6.89e-05	0.0393136	Cluster_48501	2.41	24
NW_018743283.1:1834091-1834122	61.1704	5.53494	1.39427	3.96977	7.19e-05	0.0393136	Cluster_57963	6.103	22
NW_018743697.1:2572964-2573201	72.3394	7.42759	1.87074	3.97041	7.18e-05	0.0393136	Cluster_75659	6.95	24
NW_018744143.1:2086969-2088081	28.4345	6.20198	1.56177	3.97113	7.15e-05	0.0393136	Cluster_98287	2.832	24
NW_018744656.1:632419-633242	64.0922	1.51096	0.379973	3.97649	6.99e-05	0.0393136	Cluster_118316	6.328	24
NW_018744878.1:4579910-4580314	44.407	1.41589	0.356415	3.9726	7.11e-05	0.0393136	Cluster_128070	4.377	24
NW_018745587.1:403630-404180	41.9772	1.23108	0.309252	3.98083	6.87e-05	0.0393136	Cluster_155900	4.12	24
NW_018745617.1:2659932-2660999	21.9848	1.98686	0.499956	3.97407	7.07e-05	0.0393136	Cluster_156416	2.129	24
NW_018742738.1:7751545-7751747	20.2692	-1.67504	0.420366	-3.98472	6.76e-05	0.0393136	Cluster_30575	1.983	24
NW_018743292.1:4262747-4263091	58.8932	-1.20856	0.303991	-3.97566	7.02e-05	0.0393136	Cluster_59948	5.751	24
NW_018743574.1:5420023-5420258	750.354	-0.819262	0.20575	-3.98183	6.84e-05	0.0393136	Cluster_71126	74.791	24
NW_018742879.1:2817894-2818435	99.8868	-1.02478	0.258386	-3.96607	7.31e-05	0.0396755	Cluster_36100	9.834	24
NW_018742933.1:249788-249841	250.83	3.42039	0.864371	3.95709	7.59e-05	0.040005	Cluster_40686	26.212	22
NW_018743987.1:1729112-1730154	102.198	1.01998	0.257625	3.95917	7.52e-05	0.040005	Cluster_89910	10.084	24
NW_018745195.1:199806-201118	105.485	1.24279	0.313637	3.96251	7.42e-05	0.040005	Cluster_142021	10.424	22
NW_018745540.1:2648528-2649887	124.888	0.946628	0.239123	3.95875	7.53e-05	0.040005	Cluster_155122	12.415	24
NW_018745546.1:838821-840110	95.9605	1.42228	0.359465	3.95666	7.6e-05	0.040005	Cluster_155371	9.57	24
NW_018744878.1:3390343-3391068	41.5857	-1.24799	0.315749	-3.95246	7.74e-05	0.0404642	Cluster_127722	4.107	24
NW_018742309.1:5720752-5721204	63.7478	1.89729	0.482384	3.93315	8.38e-05	0.0435941	Cluster_9107	6.297	24
NW_018743014.1:1605547-1605955	31.7046	1.33773	0.340309	3.93092	8.46e-05	0.0437338	Cluster_44423	3.063	24
NW_018742461.1:1799145-1799489	144.696	-0.953162	0.242602	-3.92891	8.53e-05	0.0438377	Cluster_17275	14.345	24
NW_018742455.1:1377829-1378300	204.519	6.33873	1.61622	3.92195	8.78e-05	0.0444917	Cluster_16644	20.511	24
NW_018742987.1:1048686-1049345	20.1437	1.85978	0.47434	3.92078	8.83e-05	0.0444917	Cluster_43622	1.98	24
NW_018743574.1:7208999-7209193	19.1993	1.77987	0.453977	3.92062	8.83e-05	0.0444917	Cluster_71597	1.878	24
NW_018745454.1:926767-927150	103.905	1.15638	0.29502	3.91964	8.87e-05	0.0444917	Cluster_149912	10.262	24
NW_018745533.1:436668-437097	37.1928	1.39887	0.357102	3.91728	8.96e-05	0.0446688	Cluster_154017	3.632	24
NW_018742651.1:297946-298145	26.3199	3.11532	0.796291	3.91229	9.14e-05	0.0453381	Cluster_25479	2.604	24
NW_018743175.1:4436267-4437926	963.079	-0.668163	0.170849	-3.91085	9.2e-05	0.0453484	Cluster_51232	95.205	24
NW_018743946.1:3354687-3355039	33.0338	1.36893	0.350307	3.90782	9.31e-05	0.0456583	Cluster_87075	3.184	24
NW_018744394.1:371096-371731	39.7519	1.43017	0.366158	3.90588	9.39e-05	0.0457648	Cluster_106974	3.897	24
NW_018745281.1:2281855-2282681	106.39	-0.893074	0.228829	-3.90281	9.51e-05	0.0460874	Cluster_143556	10.508	24
NW_018743850.1:690812-691215	31.059	2.0492	0.525813	3.8972	9.73e-05	0.0469015	Cluster_78796	3.068	24
NW_018743252.1:6317424-6317519	14.9721	4.68626	1.04873	4.4685	7.88e-06	0.0484371	Cluster_56790	1.419	21
NW_018745461.1:2049985-2050312	99.7414	2.76373	0.617971	4.47227	7.74e-06	0.0484371	Cluster_151885	9.905	24
NW_018743292.1:1212902-1214273	30.9388	-3.89191	0.86865	-4.48041	7.45e-06	0.0484371	Cluster_59212	3.089	24
NW_018743574.1:4811966-4812274	42.5574	1.55378	0.399829	3.88612	0.000101861	0.0488209	Cluster_70964	4.196	24
NW_018742556.1:2037140-2037972	53.1047	-1.45207	0.37403	-3.88223	0.000103502	0.0493319	Cluster_21951	5.237	24
NW_018742980.1:971343-971651	75.7153	1.01246	0.261342	3.87409	0.000107025	0.0503538	Cluster_42952	7.448	24
NW_018744187.1:324176-324663	33.2917	1.445	0.373072	3.87326	0.00010739	0.0503538	Cluster_100423	3.249	24
NW_018745523.1:1654126-1655440	101.862	-0.731658	0.188902	-3.87322	0.000107407	0.0503538	Cluster_153147	9.994	24
NW_018743391.1:2410864-2411182	946.071	2.23539	0.577799	3.8688	0.00010937	0.0509957	Cluster_66152	97.337	24
NW_018742738.1:10013627-10014479	29.3131	3.22243	0.833427	3.86648	0.000110416	0.0510389	Cluster_30716	2.932	24
NW_018745684.1:10447343-10447658	26.6094	6.08973	1.57522	3.86596	0.000110653	0.0510389	Cluster_160390	2.691	24
NW_018743292.1:8082350-8082882	28.5926	1.42385	0.368733	3.86148	0.000112701	0.0512533	Cluster_60919	2.817	24
NW_018744537.1:2731335-2731693	60.0236	1.10652	0.286423	3.86325	0.00011189	0.0512533	Cluster_111142	5.898	24
NW_018744041.1:721663-722408	244.373	-0.811108	0.210075	-3.86103	0.00011291	0.0512533	Cluster_90502	24.203	24
NW_018744072.1:2792901-2793219	43.8871	1.42318	0.368869	3.85821	0.000114219	0.0515749	Cluster_93115	4.351	24
NW_018742770.1:2622452-2622771	70.1601	1.14351	0.296896	3.85153	0.000117381	0.0521785	Cluster_31905	6.963	24
NW_018743574.1:5579205-5579709	32.8081	12.0274	3.12178	3.85273	0.00011681	0.0521785	Cluster_71167	3.336	24
NW_018743920.1:4923856-4924364	39.1258	1.19493	0.310194	3.8522	0.000117062	0.0521785	Cluster_84610	3.855	24
NW_018745523.1:3043074-3043612	153.568	0.644175	0.167504	3.84573	0.000120194	0.0523695	Cluster_153594	15.066	24
NW_018743066.1:2139975-2141319	179.201	-0.826026	0.21466	-3.84807	0.000119051	0.0523695	Cluster_48194	17.642	24
NW_018743920.1:4144776-4145017	49.8188	-1.17106	0.304392	-3.8472	0.000119476	0.0523695	Cluster_84407	4.912	24
NW_018744502.1:7173469-7173847	21.9728	-1.63739	0.425782	-3.84561	0.000120252	0.0523695	Cluster_109957	2.169	24
NW_018745003.1:2979672-2979936	17.4091	1.72099	0.44803	3.84123	0.000122419	0.0530439	Cluster_133889	1.705	24
NW_018744996.1:3618269-3619237	1150.71	-0.708497	0.18459	-3.83823	0.000123923	0.0534259	Cluster_132531	113.269	24
NW_018742418.1:5456002-5456634	41.241	2.1687	0.567423	3.82201	0.000132368	0.0557304	Cluster_14603	4.07	24
NW_018743051.1:1508775-1509245	62.464	2.62935	0.688212	3.82055	0.000133154	0.0557304	Cluster_47571	6.2	24
NW_018744502.1:2370505-2371433	19.5578	1.84403	0.482554	3.82141	0.000132693	0.0557304	Cluster_109319	1.907	24
NW_018745533.1:721639-721877	41.796	1.21422	0.317436	3.82508	0.000130728	0.0557304	Cluster_154083	4.068	24
NW_018744041.1:2081795-2082668	85.7745	-0.76525	0.200294	-3.82064	0.000133105	0.0557304	Cluster_90955	8.423	24
NW_018744128.1:607006-607230	69.9312	-1.47044	0.384879	-3.82053	0.000133166	0.0557304	Cluster_96828	6.913	24
NW_018744718.1:155865-156457	13.3776	4.85053	1.09594	4.42591	9.6e-06	0.0559447	Cluster_121542	1.303	24
NW_018745470.1:208823-209070	38.7454	-1.24716	0.326717	-3.81725	0.000134945	0.0562007	Cluster_152141	3.753	24
NW_018742204.1:23094661-23095047	56.1106	5.08993	1.15851	4.39352	1.12e-05	0.0565759	Cluster_3577	5.591	24
NW_018744702.1:2022096-2022415	144.611	4.02908	0.917423	4.39173	1.12e-05	0.0565759	Cluster_120930	14.198	24
NW_018743688.1:72288-72964	68.4171	-2.65233	0.603798	-4.39274	1.12e-05	0.0565759	Cluster_74240	6.866	24
NW_018743979.1:3849194-3849679	17.8958	1.99806	0.525611	3.8014	0.000143879	0.0586707	Cluster_89723	1.754	24
NW_018744113.1:2272938-2273050	36.1516	4.8094	1.2656	3.80008	0.000144647	0.0586707	Cluster_96404	3.619	24
NW_018744367.1:4482941-4483325	22.5204	2.47834	0.652477	3.79835	0.000145663	0.0586707	Cluster_106398	2.232	24
NW_018744460.1:2471625-2472334	307.038	0.622516	0.163649	3.80397	0.000142398	0.0586707	Cluster_107838	30.494	24
NW_018744537.1:4271941-4271972	42.7975	4.74227	1.24658	3.80421	0.000142256	0.0586707	Cluster_111576	4.264	22
NW_018745170.1:4390993-4391416	44.2436	1.12966	0.297359	3.79898	0.00014529	0.0586707	Cluster_140358	4.372	24
NW_018745617.1:847745-849072	453.441	-0.454823	0.119679	-3.80037	0.000144479	0.0586707	Cluster_156157	44.84	24
NW_018744582.1:1699867-1700250	48.382	2.7126	0.714414	3.79696	0.000146481	0.0587245	Cluster_112597	4.894	24
NW_018742933.1:250056-250169	88.6541	4.69879	1.23937	3.79128	0.00014987	0.0588385	Cluster_40687	8.819	22
NW_018743691.1:1501634-1501802	26.7306	2.30144	0.60684	3.7925	0.000149141	0.0588385	Cluster_74511	2.567	24
NW_018742334.1:742873-744836	171.448	-0.638134	0.168234	-3.79314	0.000148754	0.0588385	Cluster_10216	17.015	24
NW_018743365.1:199424-199985	54.0924	-1.26012	0.33242	-3.79075	0.000150195	0.0588385	Cluster_64326	5.353	24
NW_018745454.1:5352209-5352972	205.275	-0.737062	0.194277	-3.79386	0.000148321	0.0588385	Cluster_151087	20.214	24
NW_018743212.1:6041805-6042397	84.0889	6.49132	1.48893	4.35972	1.3e-05	0.0589002	Cluster_55803	8.345	24
NW_018743697.1:71507-71647	11.5995	4.12042	0.945235	4.35915	1.31e-05	0.0589002	Cluster_75031	1.128	24
NW_018743510.1:289595-290220	32.9594	-3.22031	0.739443	-4.35505	1.33e-05	0.0589002	Cluster_67971	3.296	24
NW_018742205.1:2275547-2275996	50.8952	1.14606	0.302777	3.78515	0.000153617	0.0599056	Cluster_4353	5.004	24
NW_018742933.1:256626-256671	21.4212	4.89786	1.2972	3.77572	0.000159546	0.0599458	Cluster_40698	2.171	22
NW_018743021.1:1200444-1201192	28.6768	2.82886	0.749368	3.775	0.000160008	0.0599458	Cluster_44914	2.956	24
NW_018743574.1:6068548-6068849	57.2696	1.04746	0.277171	3.77912	0.000157386	0.0599458	Cluster_71331	5.623	24
NW_018743812.1:736872-737814	31.9462	5.52504	1.46208	3.7789	0.000157524	0.0599458	Cluster_78049	3.199	24
NW_018745024.1:120407-120573	17.948	2.23045	0.590105	3.77975	0.000156986	0.0599458	Cluster_134548	1.778	24
NW_018745063.1:824149-824333	18.0756	4.89785	1.29731	3.77539	0.000159758	0.0599458	Cluster_137305	1.77	24
NW_018743783.1:2761012-2761409	127.674	-0.816792	0.216234	-3.77736	0.000158502	0.0599458	Cluster_77098	12.698	24
NW_018745080.1:3303845-3304489	95.5303	-0.955185	0.25282	-3.77812	0.000158016	0.0599458	Cluster_138912	9.36	24
NW_018745291.1:156598-157105	462.477	-0.555237	0.146942	-3.77861	0.000157704	0.0599458	Cluster_144696	45.679	24

### Sheet: Jesse
	baseMean	log2FoldChange	lfcSE	stat	pvalue	padj	Name	RPM	DicerCall
NW_018745684.1:6198860-6199917	146.544	1.95343	0.287229	6.80094	1.04e-11	8.33e-08	Cluster_159565	10.044	24
NW_018742484.1:4540817-4541223	167.473	-1.08469	0.218955	-4.95395	7.27e-07	0.00194312	Cluster_19247	16.257	24
NW_018743977.1:2725811-2726205	574.798	-1.04996	0.209568	-5.0101	5.44e-07	0.00194312	Cluster_89110	59.009	24
NW_018744290.1:147900-148054	143.278	-0.957487	0.195905	-4.88751	1.02e-06	0.00204652	Cluster_102963	16.241	24
NW_018743623.1:320307-320937	322.351	-0.776245	0.163907	-4.73589	2.18e-06	0.00349651	Cluster_73277	32.383	24
NW_018743066.1:2139975-2141319	206.856	-0.821609	0.181655	-4.52292	6.1e-06	0.00543233	Cluster_48194	17.642	24
NW_018743175.1:4436267-4437926	942.594	-0.664895	0.146789	-4.5296	5.91e-06	0.00543233	Cluster_51232	95.205	24
NW_018744311.1:1323315-1323917	615.925	-0.834768	0.183755	-4.54284	5.55e-06	0.00543233	Cluster_105037	62.576	24
NW_018744582.1:1052737-1053028	180.521	-0.957762	0.209721	-4.56683	4.95e-06	0.00543233	Cluster_112423	17.56	23
NW_018742244.1:1885952-1886486	147.41	-0.895125	0.201572	-4.44071	8.97e-06	0.00634973	Cluster_7097	12.74	24
NW_018742879.1:1759833-1760228	200.474	-1.03373	0.233446	-4.42813	9.51e-06	0.00634973	Cluster_35827	23.524	24
NW_018743574.1:4667236-4667748	433.301	-0.646128	0.145369	-4.44473	8.8e-06	0.00634973	Cluster_70929	40.208	24
NW_018742890.1:94862-95278	466.06	-0.697402	0.163091	-4.27616	1.9e-05	0.0117248	Cluster_37068	34.693	24
NW_018744240.1:745103-745422	297.012	-0.809707	0.19201	-4.21701	2.48e-05	0.0137224	Cluster_102271	34.093	24
NW_018744290.1:2024477-2024659	171.695	-0.989219	0.235038	-4.20875	2.57e-05	0.0137224	Cluster_103405	15.879	24
NW_018745003.1:358348-358742	184.619	-0.832565	0.198634	-4.19146	2.77e-05	0.0138863	Cluster_133225	17.411	24
NW_018742738.1:10978287-10978651	169.12	-0.832566	0.200151	-4.15968	3.19e-05	0.0140473	Cluster_30806	15.932	24
NW_018743574.1:5420023-5420258	603.246	-0.816352	0.196727	-4.14967	3.33e-05	0.0140473	Cluster_71126	74.791	24
NW_018745454.1:5352209-5352972	190.945	-0.733146	0.175673	-4.17336	3e-05	0.0140473	Cluster_151087	20.214	24
NW_018743175.1:2117253-2118404	134.85	-0.864442	0.209843	-4.11946	3.8e-05	0.0152206	Cluster_50621	14.046	24
NW_018742393.1:2230298-2230854	195.995	-0.950265	0.232466	-4.08776	4.36e-05	0.0158078	Cluster_12490	17.301	24
NW_018742770.1:3927364-3928145	177.202	-0.798743	0.195146	-4.09306	4.26e-05	0.0158078	Cluster_32245	16.128	24
NW_018745105.1:983800-984321	310.4	-0.945434	0.231818	-4.07835	4.54e-05	0.0158078	Cluster_139121	29.668	24
NW_018742205.1:898263-898388	214.725	1.26346	0.270666	4.66798	3.04e-06	0.0169124	Cluster_3963	24.817	24
NW_018742980.1:944335-944795	363.237	1.18208	0.25088	4.71175	2.46e-06	0.0169124	Cluster_42944	29.91	24
NW_018743212.1:1779331-1779652	636.117	-0.82118	0.205748	-3.99118	6.57e-05	0.0189299	Cluster_55021	61.647	24
NW_018743920.1:3360861-3361478	460.985	-0.813056	0.202774	-4.00968	6.08e-05	0.0189299	Cluster_84192	58.005	24
NW_018743979.1:3360396-3360651	161.532	-0.755062	0.187856	-4.01937	5.84e-05	0.0189299	Cluster_89666	18.321	24
NW_018744583.1:83114-84138	663.628	-0.603495	0.151383	-3.98656	6.7e-05	0.0189299	Cluster_112919	58.647	24
NW_018745195.1:266787-267544	156.848	-0.856241	0.214436	-3.99299	6.52e-05	0.0189299	Cluster_142028	16.354	24
NW_018745281.1:3029996-3031080	152.973	-0.916132	0.230098	-3.98149	6.85e-05	0.0189299	Cluster_143709	16.228	24
NW_018744290.1:147900-148054	143.278	1.18977	0.272846	4.36058	1.3e-05	0.0206062	Cluster_102963	16.241	24
NW_018744633.1:7014500-7014830	113.94	1.41578	0.314503	4.50163	6.74e-06	0.0206062	Cluster_117949	12.09	24
NW_018744874.1:1579526-1580032	123.975	1.90476	0.4311	4.41838	9.94e-06	0.0206062	Cluster_126375	15.491	24
NW_018742484.1:2907650-2908457	173.738	-1.22566	0.279891	-4.37908	1.19e-05	0.0206062	Cluster_18887	19.658	29
NW_018745188.1:1353851-1354024	824.117	-1.00211	0.225043	-4.45296	8.47e-06	0.0206062	Cluster_141813	95.69	20
NW_018745286.1:1734661-1736192	123.421	1.36162	0.316628	4.30038	1.71e-05	0.0237003	Cluster_144111	14.815	24
NW_018744996.1:1731981-1732707	173.189	0.655666	0.169825	3.86083	0.000113003	0.0262328	Cluster_132085	21.625	30
NW_018742817.1:1964708-1965926	205.222	-0.64522	0.168053	-3.83938	0.000123346	0.0262328	Cluster_34950	23.707	24
NW_018743212.1:3151380-3152479	195.466	-0.746346	0.19244	-3.87833	0.000105175	0.0262328	Cluster_55360	20.477	24
NW_018743292.1:2296950-2297434	225.195	-0.773563	0.201884	-3.83173	0.000127245	0.0262328	Cluster_59505	22.879	24
NW_018744041.1:721663-722408	190.105	-0.808469	0.209383	-3.8612	0.000112833	0.0262328	Cluster_90502	24.203	24
NW_018744128.1:5906-6460	133.152	-0.799515	0.206041	-3.88037	0.000104297	0.0262328	Cluster_96666	17.996	24
NW_018744537.1:2022579-2023140	346.956	-0.950775	0.248386	-3.82781	0.000129289	0.0262328	Cluster_110998	35.54	24
NW_018744996.1:3618269-3619237	1121.2	-0.705787	0.183017	-3.85641	0.000115064	0.0262328	Cluster_132531	113.269	24
NW_018745080.1:2650823-2651781	263.273	-0.910232	0.237984	-3.82476	0.000130902	0.0262328	Cluster_138774	26.369	24
NW_018745195.1:281240-281763	419.911	-0.564794	0.146823	-3.84677	0.000119684	0.0262328	Cluster_142030	42.818	24
NW_018745684.1:1325691-1327270	339.444	-0.896225	0.232415	-3.85613	0.000115194	0.0262328	Cluster_158381	34.129	24
NW_018745684.1:6198860-6199917	146.544	-1.6878	0.396992	-4.25148	2.12e-05	0.0262388	Cluster_159565	10.044	24
NW_018742418.1:4378533-4378615	229.042	-0.933987	0.24466	-3.8175	0.000134813	0.0263576	Cluster_14317	17.104	24
NW_018745120.1:477344-478053	655.18	-0.700016	0.183998	-3.80448	0.000142101	0.027121	Cluster_139448	68.623	24
NW_018743292.1:8003173-8004153	146.954	1.11108	0.292685	3.79615	0.000146963	0.0273484	Cluster_60896	16.165	24
NW_018744878.1:2923860-2924067	2332.2	-0.518409	0.136752	-3.79088	0.000150116	0.0273484	Cluster_127607	233.605	24
NW_018742461.1:1799145-1799489	132.893	-0.950043	0.251319	-3.78023	0.000156685	0.0279109	Cluster_17275	14.345	24
NW_018743252.1:9970792-9971197	185.594	-1.63502	0.388872	-4.20451	2.62e-05	0.029095	Cluster_57225	15.179	24
NW_018743199.1:2934024-2934636	157.848	-1.73474	0.415572	-4.17435	2.99e-05	0.0302103	Cluster_53177	20.282	24
NW_018743697.1:3439571-3440114	783.494	-0.530259	0.1419	-3.73686	0.000186336	0.0317802	Cluster_75909	76.459	24
NW_018744137.1:937551-938173	1257.99	-0.680296	0.182031	-3.73725	0.000186046	0.0317802	Cluster_97533	152.987	24
NW_018745188.1:1353851-1354024	824.117	0.590172	0.159394	3.7026	0.000213403	0.0354953	Cluster_141813	95.69	20
NW_018742205.1:192517-193562	368.506	-0.515637	0.140361	-3.67364	0.000239115	0.0354953	Cluster_3795	28.381	24
NW_018742418.1:1343046-1343421	170.131	-0.913893	0.248677	-3.67502	0.000237832	0.0354953	Cluster_13606	15.447	24
NW_018742418.1:4387774-4388441	446.498	-0.675632	0.18347	-3.68252	0.000230943	0.0354953	Cluster_14322	46.043	24
NW_018742733.1:3068729-3069143	138.556	-0.768707	0.208884	-3.68006	0.000233178	0.0354953	Cluster_29907	16.482	24
NW_018743199.1:379193-380101	142.644	-0.687882	0.187069	-3.67716	0.000235843	0.0354953	Cluster_52483	12.307	24
NW_018745650.1:4303958-4304413	135.514	-0.729181	0.197673	-3.68882	0.000225296	0.0354953	Cluster_157137	15.858	24
NW_018743292.1:1112537-1112766	220.532	-0.731586	0.201169	-3.63668	0.000276172	0.0402509	Cluster_59178	21.793	24
NW_018743574.1:1593092-1594040	325.472	-0.575507	0.158469	-3.63168	0.000281587	0.0403072	Cluster_70123	35.519	24
NW_018744633.1:5938672-5938812	214.348	-0.799538	0.22093	-3.61897	0.000295782	0.0415962	Cluster_117648	21.683	24
NW_018742484.1:4540817-4541223	167.473	1.25742	0.308358	4.0778	4.55e-05	0.0421307	Cluster_19247	16.257	24
NW_018744633.1:2834824-2835145	167.924	-9.55919	2.35748	-4.05483	5.02e-05	0.0429154	Cluster_116762	28.48	24
NW_018745291.1:1001347-1002436	133.584	-1.2008	0.297551	-4.03562	5.45e-05	0.0432549	Cluster_144936	8.998	24
NW_018742630.1:3140307-3140917	203.297	-0.572979	0.159156	-3.60012	0.00031807	0.0435916	Cluster_25180	22.223	24
NW_018743292.1:4517286-4517503	252.257	-0.672184	0.186829	-3.59786	0.000320846	0.0435916	Cluster_60012	25.344	24
NW_018744080.1:3997954-3998412	310.583	-0.548892	0.152756	-3.59326	0.000326563	0.0436288	Cluster_94115	26.972	24
NW_018745323.1:1240198-1240493	435.731	0.464769	0.129819	3.58012	0.000343434	0.0443769	Cluster_145486	46.135	24
NW_018744093.1:3065456-3065938	333.819	-0.837538	0.234205	-3.57609	0.00034877	0.0443769	Cluster_95549	35.102	24
NW_018745174.1:386194-386661	197.869	-0.594439	0.16607	-3.57944	0.000344325	0.0443769	Cluster_140666	19.034	24
NW_018743050.1:164866-165222	527.206	-0.602534	0.168764	-3.57028	0.000356597	0.0446637	Cluster_46622	43.311	24
NW_018742206.1:779820-780667	8357.69	0.657463	0.184765	3.55837	0.000373168	0.045323	Cluster_5815	1120.61	21
NW_018745666.1:124161-124505	180.74	-0.595429	0.167273	-3.55962	0.000371397	0.045323	Cluster_157639	16.383	24
NW_018744137.1:937551-938173	1257.99	1.02828	0.257219	3.99767	6.4e-05	0.0461994	Cluster_97533	152.987	24
NW_018744240.1:745103-745422	297.012	1.08034	0.270859	3.98857	6.65e-05	0.0461994	Cluster_102271	34.093	24
NW_018745523.1:4098936-4099390	200.433	-0.675869	0.191387	-3.53143	0.000413319	0.0494502	Cluster_153842	20.65	24
NW_018744137.1:396852-397194	143.45	-0.772737	0.219388	-3.52224	0.000427917	0.0504439	Cluster_97383	15.218	24
NW_018742541.1:1433540-1434228	163.208	1.03512	0.266178	3.8888	0.00010074	0.0509195	Cluster_21183	15.412	24
NW_018743175.1:2117253-2118404	134.85	1.15591	0.295412	3.91286	9.12e-05	0.0509195	Cluster_50621	14.046	24
NW_018743252.1:5142825-5142960	108.339	1.20125	0.30525	3.93529	8.31e-05	0.0509195	Cluster_56679	9.871	24
NW_018743697.1:4723752-4724372	125.304	1.26604	0.322907	3.92077	8.83e-05	0.0509195	Cluster_76290	14.909	24
NW_018744626.1:1816420-1817126	115.479	1.20813	0.309575	3.90253	9.52e-05	0.0509195	Cluster_115226	11.193	24
NW_018745523.1:1834770-1835437	1317.52	0.862373	0.221394	3.89519	9.81e-05	0.0509195	Cluster_153238	121.857	24
NW_018742393.1:1215541-1216629	293.173	-0.572839	0.163001	-3.51433	0.000440862	0.0512166	Cluster_12249	32.482	24
NW_018743014.1:553383-553520	134.745	0.784469	0.2236	3.50836	0.00045088	0.0516322	Cluster_44188	10.603	24
NW_018745617.1:453539-454439	225.779	-0.6208	0.177421	-3.49902	0.000466975	0.0527222	Cluster_156101	25.763	24
NW_018743616.1:1671455-1672007	9687.84	0.44264	0.127071	3.48341	0.000495069	0.0543627	Cluster_72909	1175.3	18
NW_018745170.1:3692200-3693263	711.993	-0.562046	0.161188	-3.4869	0.000488657	0.0543627	Cluster_140250	66.997	24
NW_018745174.1:1665420-1666403	304.141	-1.31354	0.340151	-3.86163	0.000112631	0.0544547	Cluster_140979	32.377	21
NW_018742815.1:2423822-2424436	148.267	0.657981	0.189775	3.46716	0.000525989	0.0546686	Cluster_33957	12.995	24
NW_018743920.1:4176211-4176395	203.027	0.54793	0.15831	3.46111	0.000537955	0.0546686	Cluster_84414	17.025	24
NW_018744582.1:2794451-2794604	8320.99	0.655002	0.189439	3.45759	0.000545029	0.0546686	Cluster_112867	1113.14	21
NW_018745024.1:9105223-9105672	160.989	0.656327	0.189943	3.45539	0.000549488	0.0546686	Cluster_136016	14.951	24
NW_018745523.1:3043074-3043612	159.497	0.647426	0.187624	3.45065	0.000559235	0.0546686	Cluster_153594	15.066	24
NW_018743858.1:1040755-1040856	393.787	-0.591145	0.171166	-3.45364	0.00055307	0.0546686	Cluster_80647	34.41	24
NW_018744311.1:465946-466339	172.207	-0.86075	0.248348	-3.46591	0.000528444	0.0546686	Cluster_104836	17.023	24
NW_018744501.1:1998871-1999520	214.6	-0.707192	0.203332	-3.47802	0.000505127	0.0546686	Cluster_109027	19.564	24
NW_018745461.1:2201090-2201745	282.954	-0.771242	0.22246	-3.46688	0.000526547	0.0546686	Cluster_151942	27.279	24
NW_018745291.1:80235-80885	548.946	-1.57645	0.457532	-3.44554	0.00056991	0.055041	Cluster_144673	81.054	24
NW_018742810.1:1586597-1587475	364.971	-0.529455	0.153972	-3.43864	0.000584645	0.0557918	Cluster_33131	32.398	24
NW_018744537.1:3277509-3278388	384.272	-0.469414	0.136647	-3.43522	0.000592069	0.0558356	Cluster_111288	36.269	24
NW_018744633.1:2834824-2835145	167.924	5.7009	1.67183	3.40998	0.000649678	0.0566426	Cluster_116762	28.48	24
NW_018744988.1:2805204-2805467	77236.5	0.437115	0.128236	3.40868	0.000652789	0.0566426	Cluster_130474	9393.13	18
NW_018742334.1:742873-744836	147.869	-0.634677	0.18558	-3.41997	0.000626283	0.0566426	Cluster_10216	17.015	24
NW_018742720.1:2517383-2518226	262.017	-0.802692	0.235546	-3.40779	0.000654903	0.0566426	Cluster_28313	23.054	24
NW_018743292.1:1524620-1525383	323.803	-0.741323	0.217597	-3.40686	0.000657156	0.0566426	Cluster_59293	29.582	24
NW_018743389.1:3595575-3596522	152.013	-0.642337	0.187918	-3.41817	0.000630437	0.0566426	Cluster_65239	16.876	24
NW_018745188.1:1491760-1492122	179.978	-0.790803	0.230754	-3.42704	0.000610196	0.0566426	Cluster_141822	24.064	24
NW_018745650.1:1288157-1288749	410.453	-0.587295	0.172246	-3.40963	0.000650515	0.0566426	Cluster_156740	29.655	24
NW_018742263.1:3387660-3388124	509.38	1.23134	0.321131	3.8344	0.00012587	0.0576558	Cluster_7805	53.323	27
NW_018743285.1:809541-810270	475.947	0.759022	0.198827	3.81751	0.000134807	0.0576558	Cluster_58283	47.289	24
NW_018745286.1:6533860-6534185	627.512	1.02229	0.267209	3.82579	0.000130352	0.0576558	Cluster_144592	96.847	22
NW_018743616.1:1317147-1318015	209.165	-0.876603	0.258134	-3.39593	0.000683967	0.0583264	Cluster_72832	21.161	24

### Sheet: QQ74
	baseMean	log2FoldChange	lfcSE	stat	pvalue	padj	Name	RPM	DicerCall
NW_018744718.1:1762536-1762914	41.3583	4.68121	0.674826	6.93692	4.01e-12	6.42e-07	Cluster_122007	13	24
NW_018743212.1:714253-714584	53.511	-3.9319	0.619315	-6.34879	2.17e-10	1.74e-05	Cluster_54797	4.322	24
NW_018744367.1:908734-909042	220.206	-1.08799	0.192086	-5.66411	1.48e-08	0.0017251	Cluster_106050	19.8	24
NW_018743285.1:94539-95171	81.3582	-11.2	2.10345	-5.32456	1.01e-07	0.00382105	Cluster_58143	2.911	24
NW_018744151.1:3822883-3824191	42.0283	-4.11452	0.763842	-5.38661	7.18e-08	0.00382105	Cluster_99575	3.97	24
NW_018745024.1:11917839-11918108	8.06459	10.8192	2.0434	5.29469	1.19e-07	0.00382105	Cluster_136810	2.465	24
NW_018742890.1:176382-176668	44.0414	2.26739	0.433529	5.23008	1.69e-07	0.00746579	Cluster_37081	2.515	24
NW_018744151.1:4090424-4090669	26.16	4.43958	0.852612	5.20703	1.92e-07	0.00746579	Cluster_99640	2.287	24
NW_018744151.1:4090424-4090669	26.16	-5.39318	1.06532	-5.0625	4.14e-07	0.0110519	Cluster_99640	2.287	24
NW_018744301.1:1459300-1459742	36.425	-3.95499	0.790587	-5.0026	5.66e-07	0.0129487	Cluster_103889	3.622	24
NW_018744991.1:2695818-2696060	14.1244	-6.14854	1.24649	-4.93267	8.11e-07	0.0162482	Cluster_131330	1.618	24
NW_018743715.1:5677-6051	15.6438	5.66249	1.15533	4.90119	9.53e-07	0.0169612	Cluster_76460	1.028	24
NW_018743623.1:739205-740132	23.7783	-2.77264	0.559965	-4.95146	7.37e-07	0.0181439	Cluster_73341	1.88	24
NW_018743920.1:8466095-8466414	97.908	-1.20899	0.244685	-4.941	7.77e-07	0.0181439	Cluster_85486	9.215	24
NW_018742410.1:504856-505067	32.1409	-3.18888	0.659768	-4.83333	1.34e-06	0.0230124	Cluster_12814	4.697	24
NW_018742980.1:962493-962706	47.439	-1.66956	0.349459	-4.77756	1.77e-06	0.0230124	Cluster_42949	5.101	24
NW_018744151.1:4113211-4113484	34.6536	1.9658	0.411458	4.77763	1.77e-06	0.0230124	Cluster_99650	2.615	24
NW_018745323.1:2231780-2231925	17.3253	20.3347	4.24947	4.78524	1.71e-06	0.0230124	Cluster_145766	0.564	24
NW_018743510.1:2011505-2011796	24.8825	20.1547	4.24976	4.74256	2.11e-06	0.024633	Cluster_68255	3.197	24
NW_018742764.1:949187-949617	30.4762	-3.17329	0.66309	-4.78561	1.7e-06	0.0260741	Cluster_31434	2.263	24
NW_018743688.1:72288-72964	41.9658	2.64651	0.554148	4.77582	1.79e-06	0.0260741	Cluster_74240	6.866	24
NW_018742204.1:23094661-23095047	62.7758	4.35289	0.923932	4.71126	2.46e-06	0.0261238	Cluster_3577	5.591	24
NW_018744151.1:4111839-4112473	67.6889	3.84276	0.820202	4.68514	2.8e-06	0.0272136	Cluster_99649	5.235	24
NW_018742393.1:234961-235704	652.932	-0.621298	0.133368	-4.65854	3.18e-06	0.0275348	Cluster_12046	62.208	24
NW_018742881.1:2101026-2101476	117.869	1.69453	0.364334	4.65105	3.3e-06	0.0275348	Cluster_36999	13.92	24
NW_018745461.1:2049985-2050312	71.0768	-2.45377	0.517101	-4.74524	2.08e-06	0.0278114	Cluster_151885	9.905	24
NW_018744093.1:3065456-3065938	322.499	-0.686482	0.14958	-4.5894	4.45e-06	0.0324292	Cluster_95549	35.102	24
NW_018744143.1:2605461-2605822	44.2764	2.3386	0.509058	4.59397	4.35e-06	0.0324292	Cluster_98390	3.713	24
NW_018742418.1:4378533-4378615	147.366	-1.1165	0.245054	-4.55612	5.21e-06	0.0357775	Cluster_14317	17.104	24
NW_018742204.1:14753389-14754469	31.9644	-2.87169	0.634477	-4.52608	6.01e-06	0.036915	Cluster_1348	7.883	24
NW_018745368.1:242009-242186	90.0583	-1.61629	0.356829	-4.52959	5.91e-06	0.036915	Cluster_146506	11.914	24
NW_018742730.1:1742434-1743012	6.81956	-7.79588	1.68201	-4.63485	3.57e-06	0.0440324	Cluster_29059	0.897	24
NW_018745448.1:9772284-9772747	316.237	-0.906113	0.202392	-4.47701	7.57e-06	0.0441773	Cluster_149487	30.497	24
NW_018742329.1:6096514-6096826	30.4625	-2.37475	0.53345	-4.45169	8.52e-06	0.0452034	Cluster_9839	4.836	24
NW_018742879.1:1759833-1760228	283.141	-0.783784	0.17582	-4.45788	8.28e-06	0.0452034	Cluster_35827	23.524	24
NW_018744718.1:3816437-3816748	35.8692	3.8694	0.842091	4.59499	4.33e-06	0.0495358	Cluster_122623	6.895	24
NW_018744537.1:1536377-1536615	117.22	1.24335	0.28193	4.41014	1.03e-05	0.0524256	Cluster_110863	18.093	24
NW_018743691.1:4560603-4560914	26.2352	2.36749	0.539363	4.38941	1.14e-05	0.0544995	Cluster_74995	1.76	24
NW_018744151.1:3822883-3824191	42.0283	2.4266	0.553562	4.38361	1.17e-05	0.0544995	Cluster_99575	3.97	24
NW_018742764.1:947650-948553	20.9586	-3.75882	0.824255	-4.56026	5.11e-06	0.0545811	Cluster_31433	1.757	24
NW_018743955.1:4515880-4516134	12.8739	-3.22432	0.74025	-4.35572	1.33e-05	0.0595096	Cluster_87599	2.402	24
NW_018745454.1:3110105-3110364	444.69	-0.826817	0.190179	-4.34757	1.38e-05	0.0595096	Cluster_150517	48.078	21

### Sheet: Redhead
	baseMean	log2FoldChange	lfcSE	stat	pvalue	padj	Name	RPM	DicerCall
NW_018743791.1:349923-350258	78.7465	-2.81274	0.348211	-8.07769	6.6e-16	1.06e-10	Cluster_77349	7.448	29
NW_018745413.1:813218-813408	85.6433	-1.84446	0.300143	-6.14528	7.98e-10	6.4e-05	Cluster_147931	11.077	19
NW_018743021.1:3115864-3116009	74.2259	1.8066	0.306292	5.89828	3.67e-09	0.000196268	Cluster_45358	6.244	24
NW_018743574.1:2455513-2455837	138.038	-1.12502	0.217098	-5.18208	2.19e-07	0.00879368	Cluster_70337	15.538	21
NW_018743391.1:2959352-2959389	30.5757	-2.20947	0.433668	-5.09484	3.49e-07	0.0111905	Cluster_66293	4.233	20
NW_018743212.1:3440295-3440382	15.2208	-3.41021	0.686911	-4.96456	6.89e-07	0.0137975	Cluster_55439	1.419	24
NW_018743537.1:14723-15124	29.2083	-2.23884	0.448947	-4.98688	6.14e-07	0.0137975	Cluster_69287	3.189	29
NW_018744502.1:1160069-1160307	22.4584	-2.79085	0.55626	-5.01717	5.24e-07	0.0137975	Cluster_109192	2.473	29
NW_018743574.1:4944506-4944676	18.616	3.70067	0.732995	5.0487	4.45e-07	0.0420461	Cluster_71007	2.426	24
NW_018743791.1:349923-350258	78.7465	2.51727	0.501739	5.0171	5.25e-07	0.0420461	Cluster_77349	7.448	29
